# Cumulative TF binding and H3K27 Acetylation drive enhancer activation frequency

**DOI:** 10.1101/2025.03.26.645413

**Authors:** Valentina Baderna, Guido Barzaghi, Rozemarijn Kleinendorst, Kasit Chatsirisupachai, Laura Moniot-Perron, Meike Schopp, Tino Hochepied, Claude Libert, Duncan T Odom, Judith B Zaugg, Arnaud Krebs

**Affiliations:** Genome Biology Unit, EMBL, Heidelberg, Meyerhofstraße 1, 69117 Heidelberg, Germany; Faculty of Biosciences, Collaboration for Joint PhD Degree between EMBL and Heidelberg University, Heidelberg, Germany; German Cancer Research Center (DKFZ), Division of Regulatory Genomics and Cancer Evolution, 69120 Heidelberg, Germany; VIB Center for Inflammation Research, Ghent, Belgium; Department of Biomedical Molecular Biology, Ghent University, Ghent, Belgium; Structural and Computational Biology Unit, EMBL, Heidelberg, Meyerhofstraße 1, 69117 Heidelberg, Germany; University of Basel, Department of Biomedicine, Basel, Switzerland

**Keywords:** transcription factor, chromatin, nucleosome, enhancer, transcription, single molecule genomics

## Abstract

In eukaryotes, transcription factors (TFs) must continuously compete with nucleosomes to access their binding sites, leading to cell-to-cell variability in chromatin accessibility at regulatory regions. Although critical to understand enhancer function in transcription, the mechanisms that define how frequently an enhancer is active in a cell population remain unclear. Here, we used single molecule footprinting to quantify the frequency at which chromatin is accessible at enhancers in response to TF perturbations, and changes of their chromatin environment. We find that individually most TFs open chromatin in a small fraction of the cells, and that cumulative TF binding controls enhancers activation frequency. Moreover, testing the functionality of hundreds of enhancers when inserted at an ectopic genomic location identifies H3K27Ac as a chromatin mark required for their full activation. Our data support a model where enhancer activation frequency depends on the cumulative function of multiple TFs, enhanced by activating chromatin marks.
