## Supplemental Table 1 for "Cumulative TF binding and H3K27 Acetylation drive enhancer activation frequency"

### Sheet: Sheet1
Experiment	Target	Sample	Accession
ChIP-seq	BANP	mESC	GSM4708468
ChIP-seq	BANP	mESC	GSM4708469
ChIP-seq	BANP	mESC	GSM4708470
ChIP-seq	CTCF	mESC	GSM288351
ChIP-seq	CTCF	mESC	GSM465676
ChIP-seq	CTCF	mESC	GSM634247
ChIP-seq	CTCF	mESC	GSM699165
ChIP-seq	CTCF	mESC	GSM699171
ChIP-seq	CTCF	mESC	GSM699169
ChIP-seq	CTCF	mESC	GSM699170
ChIP-seq	CTCF	mESC	GSM723015
ChIP-seq	CTCF	mESC	GSM747534
ChIP-seq	CTCF	mESC	GSM747535
ChIP-seq	CTCF	mESC	GSM747536
ChIP-seq	CTCF	mESC	GSM747537
ChIP-seq	CTCF	mESC	GSM747538
ChIP-seq	CTCF	mESC	GSM841708
ChIP-seq	CTCF	mESC	GSM970264
ChIP-seq	CTCF	mESC	GSM2259905
ChIP-seq	CTCF	mESC	GSM2259907
ChIP-seq	CTCF	mESC	GSM2418860
ChIP-seq	CTCF	mESC	GSM2418864
ChIP-seq	CTCF	mESC	GSM2533853
ChIP-seq	CTCF	mESC	GSM2533854
ChIP-seq	CTCF	mESC	GSM2645515
ChIP-seq	CTCF	mESC	GSM2645516
ChIP-seq	CTCF	mESC	GSM1212177
ChIP-seq	CTCF	mESC	GSM2870294
ChIP-seq	CTCF	mESC	GSM2870298
ChIP-seq	CTCF	mESC	GSM3058327
ChIP-seq	CTCF	mESC	GSM3058328
ChIP-seq	CTCF	mESC	GSM3145752
ChIP-seq	CTCF	mESC	GSM3145753
ChIP-seq	CTCF	mESC	GSM3145754
ChIP-seq	CTCF	mESC	GSM3145755
ChIP-seq	CTCF	mESC	GSM3145756
ChIP-seq	CTCF	mESC	GSM3331487
ChIP-seq	CTCF	mESC	GSM3331488
ChIP-seq	CTCF	mESC	GSM3331489
ChIP-seq	CTCF	mESC	GSM3331490
ChIP-seq	CTCF	mESC	GSM3331491
ChIP-seq	CTCF	mESC	GSM3331492
ChIP-seq	CTCF	mESC	GSM3331493
ChIP-seq	CTCF	mESC	GSM3331494
ChIP-seq	CTCF	mESC	GSM1468392
ChIP-seq	CTCF	mESC	GSM1468393
ChIP-seq	CTCF	mESC	GSM1540992
ChIP-seq	CTCF	mESC	GSM1540994
ChIP-seq	E2F1	mESC	GSM288349
ChIP-seq	E2F1	mESC	GSM2655955
ChIP-seq	E2F1	mESC	GSM2655956
ChIP-seq	E2F1	mESC	GSM2655957
ChIP-seq	E2F1	mESC	GSM2655958
ChIP-seq	ESRRB	mESC	GSM288355
ChIP-seq	ESRRB	mESC	GSM1941832
ChIP-seq	ESRRB	mESC	GSM1941834
ChIP-seq	ESRRB	mESC	GSM1941835
ChIP-seq	ESRRB	mESC	GSM1941836
ChIP-seq	ESRRB	mESC	GSM1941837
ChIP-seq	ESRRB	mESC	GSM1941838
ChIP-seq	ESRRB	mESC	GSM1941840
ChIP-seq	ESRRB	mESC	GSM1941841
ChIP-seq	ESRRB	mESC	GSM1941842
ChIP-seq	ESRRB	mESC	GSM1941843
ChIP-seq	ESRRB	mESC	GSM2417188
ChIP-seq	ESRRB	mESC	GSM3119610
ChIP-seq	ESRRB	mESC	GSM3119612
ChIP-seq	ESRRB	mESC	GSM3175694
ChIP-seq	ESRRB	mESC	GSM3175695
ChIP-seq	ESRRB	mESC	GSM3175696
ChIP-seq	ESRRB	mESC	GSM3175697
ChIP-seq	FOXD3	mESC	GSM1808872
ChIP-seq	FOXD3	mESC	GSM1808873
ChIP-seq	FOXD3	mESC	GSM1410362
ChIP-seq	FOXD3	mESC	GSM1410363
ChIP-seq	H3K27AC	mESC	GSM851278
ChIP-seq	H3K27AC	mESC	GSM1891651
ChIP-seq	H3K27AC	mESC	GSM1891652
ChIP-seq	H3K27AC	mESC	GSM1355158
ChIP-seq	H3K27AC	mESC	GSM1355159
ChIP-seq	H3K27ME3	mESC	GSM632032
ChIP-seq	H3K27ME3	mESC	GSM632033
ChIP-seq	H3K27ME3	mESC	GSM632034
ChIP-seq	H3K27ME3	mESC	GSM1910634
ChIP-seq	H3K27ME3	mESC	GSM1910635
ChIP-seq	H3K4ME1	mESC	GSM723016
ChIP-seq	H3K4ME1	mESC	GSM747542
ChIP-seq	H3K4ME1	mESC	GSM1355160
ChIP-seq	H3K4ME1	mESC	GSM1355161
ChIP-seq	H3K4ME2	mESC	GSM632035
ChIP-seq	H3K4ME2	mESC	GSM686995
ChIP-seq	H3K4ME2	mESC	GSM747543
ChIP-seq	H3K4ME3	mESC	GSM723017
ChIP-seq	H3K4ME3	mESC	GSM1910636
ChIP-seq	H3K4ME3	mESC	GSM1910637
ChIP-nexus	KLF4	mESC	GSM4072779
ChIP-seq	MAFK	mESC	GSM1003809
ChIP-seq	MYC	mESC	GSM288356
ChIP-seq	MYC	mESC	GSM288357
ChIP-seq	MYC	mESC	GSM1059010
ChIP-seq	MYC	mESC	GSM1059022
ChIP-seq	MYC	mESC	GSM1059031
ChIP-seq	MYC	mESC	GSM2417145
ChIP-seq	MYC	mESC	GSM2739921
ChIP-seq	MYC	mESC	GSM1171648
ChIP-seq	NFYA	mESC	GSM632038
ChIP-seq	NFYA	mESC	GSM632039
ChIP-seq	NFYA	mESC	GSM1370111
ChIP-seq	NRF1	mESC	GSM1891641
ChIP-seq	NRF1	mESC	GSM1891642
ChIP-seq	NRF1	mESC	GSM2112885
ChIP-seq	NRF1	mESC	GSM2112886
ChIP-seq	NRF1	mESC	GSM2112887
ChIP-seq	NRF1	mESC	GSM2112888
ChIP-nexus	OCT4	mESC	GSM4072776
ChIP-seq	OTX2	mESC	GSM1355157
ChIP-seq	OTX2	mESC	GSM1355181
ChIP-seq	OTX2	mESC	GSM1355183
ChIP-seq	OTX2	mESC	GSM4618588
ChIP-seq	OTX2	mESC	GSM4618592
ChIP-seq	OTX2	mESC	GSM4618593
ChIP-seq	OTX2	mESC	GSM4618594
ChIP-seq	REST	mESC	GSM656525
ChIP-seq	REST	mESC	GSM671093
ChIP-seq	REST	mESC	GSM671094
ChIP-seq	REST	mESC	GSM671095
ChIP-seq	REST	mESC	GSM687285
ChIP-seq	REST	mESC	GSM1169010
ChIP-seq	REST	mESC	GSM1169013
ChIP-seq	REST	mESC	GSM1174810
ChIP-seq	REST	mESC	GSM3058331
ChIP-seq	REST	mESC	GSM3058332
ChIP-seq	REST	mESC	GSM3058333
ChIP-seq	REST	mESC	GSM3058334
ChIP-seq	REST	mESC	GSM3331467
ChIP-seq	REST	mESC	GSM3331468
ChIP-seq	REST	mESC	GSM3331469
ChIP-seq	REST	mESC	GSM3331470
ChIP-seq	REST	mESC	GSM3331473
ChIP-seq	REST	mESC	GSM3331474
ChIP-seq	REST	mESC	GSM3331475
ChIP-seq	REST	mESC	GSM3331476
ChIP-nexus	SOX2	mESC	GSM4072777
ChIP-seq	STAT3	mESC	GSM288353
ChIP-seq	YY1	mESC	GSM628031
ChIP-seq	YY1	mESC	GSM788496
ChIP-seq	YY1	mESC	GSM1665555
ChIP-seq	YY1	mESC	GSM1665556
ChIP-seq	YY1	mESC	GSM1665558
ChIP-seq	YY1	mESC	GSM1665559
ChIP-seq	YY1	mESC	GSM1665561
ChIP-seq	YY1	mESC	GSM1665562
ChIP-seq	YY1	mESC	GSM1665563
ChIP-seq	YY1	mESC	GSM1904538
ChIP-seq	YY1	mESC	GSM1904540
ChIP-seq	YY1	mESC	GSM1904541
ChIP-seq	YY1	mESC	GSM1904545
ChIP-seq	YY1	mESC	GSM1904546
ChIP-seq	YY1	mESC	GSM2645432
ChIP-seq	ZFX	mESC	GSM288352
ChIP-seq	ZIC3	mESC	GSM929462
DNAse-seq	#N/A	DNMT TKO mESC	GSM1657366
DNAse-seq	#N/A	DNMT TKO mESC	GSM1657367
MNase-seq	#N/A	mESC	GSM3058339
MNase-seq	#N/A	mESC	GSM3058340
ATAC-seq	#N/A	Bl6-Cast F1 mESC	GSM2247119
ATAC-seq	#N/A	Bl6-Spret F1 mESC	GSM5360760
ATAC-seq	#N/A	Bl6-Spret F1 mESC	GSM5360761
ATAC-seq	#N/A	Bl6-Spret F1 mESC	GSM5360762
